# Topology Testing and Demographic Modeling Illuminate a Novel Speciation Pathway in the Greater Caribbean Sea Following the Formation of the Isthmus of Panama

**DOI:** 10.1101/2021.01.22.427733

**Authors:** Benjamin M. Titus, H. Lisle Gibbs, Nuno Simões, Marymegan Daly

## Abstract

Recent genomic analyses have highlighted the prevalence of speciation with gene flow in many taxa and have underscored the importance of accounting for these reticulate evolutionary processes when constructing species trees and generating parameter estimates. This is especially important for deepening our understanding of speciation in the sea where fast moving ocean currents, expanses of deep water, and periodic episodes of sea level rise and fall act as soft and temporary allopatric barriers that facilitate both divergence and secondary contact. Under these conditions, gene flow is not expected to cease completely while contemporary distributions are expected to differ from historical ones. Here we conduct range-wide sampling for Pederson’s cleaner shrimp *(Ancylomenes pedersoni)*, a species complex from the Greater Caribbean that contains three clearly delimited mitochondrial lineages with both allopatric and sympatric distributions. Using mtDNA barcodes and a genomic ddRADseq approach, we combine classic phylogenetic analyses with extensive topology testing and demographic modeling (10 site frequency replicates x 45 evolutionary models x 50 model simulations/replicate = 22,500 simulations) to test species boundaries and reconstruct the evolutionary history of what was expected to be a simple case study. Instead, our results indicate a history of allopatric divergence, secondary contact, introgression, and endemic hybrid speciation driven by the final closure of the Isthmus of Panama and the strengthening of the Gulf Stream Current ~3.5 million years ago. The history of this species complex recovered by model-based methods that allow reticulation differs from that recovered by standard phylogenetic analyses and is unexpected given contemporary distributions. The geologically and biologically meaningful insights gained by our model selection analyses illuminate a novel pathway of species formation that resulted from one of the most biogeographically significant events in Earth’s history.
