## Supplemental Table 1 for "Topology Testing and Demographic Modeling Illuminate a Novel Speciation Pathway in the Greater Caribbean Sea Following the Formation of the Isthmus of Panama"

### Sheet: Sheet1
sample	Lineage	Locality	Loci-Dataset1: Full	Loci-Dataset 2: Reduced wOutgroup	Loci-Dataset 3: Reduced w/o Outgroup	Nreads	passed	passed.w.trim	passed.total	total number of clusters	Mean depth of clusters	Standard deviation of cluster depth	Number of clusters with depth greater than N	mean depth of clusters with depth greater than N	Standard deviation of cluster depth for clusters with depth greater than N	badpairs	nloci	f1loci	f2loci	nsites	npoly	poly
BHAP1	Caribbean	Cape Eleuthera, Bahamas	1173	x	x	2748531	2490982	0	2490982	339007	6.422	114.697	73298	22.589	245.974	0	339007	73124	64335	5717734	47269	0.0082671
BHAP2	Caribbean	Cape Eleuthera, Bahamas	1110	x	x	2819374	2558038	0	2558038	306299	7.232	157.899	70105	24.794	329.431	0	306299	69954	62062	5516359	46536	0.008436
BHAP3	Caribbean	Cape Eleuthera, Bahamas	844	x	x	1326251	1194149	0	1194149	217543	4.855	89.844	30319	21.732	239.941	0	217543	30240	25093	2228479	20972	0.0094109
BHAP4	Caribbean	Cape Eleuthera, Bahamas	897	x	x	1454963	1322353	0	1322353	202265	5.705	95.384	34167	23.413	231.238	0	202265	34052	28931	2570110	22752	0.0088525
BHAP44	Caribbean	Cape Eleuthera, Bahamas	988	x	x	1329801	1210027	0	1210027	199966	5.31	109.437	31962	21.771	273.119	0	199966	31888	27245	2419699	22763	0.0094074
BHAP45	Caribbean	Cape Eleuthera, Bahamas	1159	x	x	5354724	4790023	0	4790023	426180	9.735	241.984	111951	32.183	471.408	0	426180	111767	97266	8649221	55931	0.0064666
BHAP46	Caribbean	Cape Eleuthera, Bahamas	1184	x	x	4029635	3659233	0	3659233	378254	8.262	215.99	92751	27.964	435.584	0	378254	92598	75753	6733540	49737	0.0073865
BHAP47	Caribbean	Cape Eleuthera, Bahamas	1017	x	x	8824604	7899338	0	7899338	543951	12.241	358.099	148162	40.403	685.344	0	543951	147965	133477	11872697	83126	0.0070014
BHAP48	Caribbean	Cape Eleuthera, Bahamas	x	x	x	483950	432904	0	432904	137805	2.847	31.507	4960	31.939	163.295	0	137805	4925	2964	262948	2406	0.0091501
BHAP49	Caribbean	Cape Eleuthera, Bahamas	1110	1956	4115	2390270	2155278	0	2155278	278439	6.818	143.062	62785	23.359	300.674	0	278439	62643	55043	4891670	41198	0.0084221
BHAP5	Caribbean	Cape Eleuthera, Bahamas	1165	x	x	2299659	2078816	0	2078816	267575	6.9	137.673	62061	23.059	285.258	0	267575	61918	53209	4728612	37663	0.0079649
BHAP6	Caribbean	Cape Eleuthera, Bahamas	1152	x	x	2408875	2181098	0	2181098	272364	6.922	135.111	64170	22.875	277.744	0	272364	64028	57177	5082290	42259	0.008315
BRAP2	Caribbean	Barbados	1137	x	x	2910280	2670609	0	2670609	355636	6.698	102.567	79773	23.267	215.727	0	355636	79561	70621	6277599	48938	0.0077957
BRAP3	Caribbean	Barbados	1142	x	x	2136745	1934636	0	1934636	266351	6.602	144.115	58535	23.338	306.821	0	266351	58419	51589	4585790	35525	0.0077468
BRAP4	Caribbean	Barbados	1167	x	x	2697015	2429281	0	2429281	342515	6.266	129.519	71025	22.579	283.82	0	342515	70892	61385	5454615	41527	0.0076132
BRAP44	Caribbean	Barbados	1147	x	x	3099350	2835553	0	2835553	322135	7.883	161.662	80674	25.945	322.359	0	322135	80520	72739	6468006	49598	0.0076682
BRAP45	Caribbean	Barbados	1113	1894	3803	1578429	1446539	0	1446539	255856	5.097	88.395	41961	20.734	217.577	0	255856	41852	35860	3185756	26910	0.008447
BRAP47	Caribbean	Barbados	x	x	x	912719	825190	0	825190	215096	3.458	42.143	16184	21.808	152.376	0	215096	16116	12193	1081799	10084	0.0093215
BRAP48	Caribbean	Barbados	1087	x	x	1410746	1284163	0	1284163	250234	4.547	79.059	33819	20.88	214.303	0	250234	33725	28473	2528909	23325	0.0092233
BRAP5	Caribbean	Barbados	874	x	x	1113984	1014745	0	1014745	222127	4.136	69.576	24180	21.403	210.044	0	222127	24108	19702	1749289	16317	0.0093278
BRAP52	Caribbean	Barbados	1106	x	x	1783608	1622562	0	1622562	267155	5.416	118.41	43863	22.767	291.591	0	267155	43778	37871	3365214	28773	0.0085501
BRAP6	Caribbean	Barbados	1161	x	x	2520156	2283283	0	2283283	283385	7.005	134.313	68294	22.951	272.974	0	283385	68155	60978	5420855	42947	0.0079226
CCAP10	Caribbean	Cayos Cochinos, Honduras	x	x	x	669755	604999	0	604999	162168	3.309	66.005	9420	28.299	272.605	0	162168	9388	6812	604293	5514	0.0091247
CCAP16	Caribbean	Cayos Cochinos, Honduras	867	x	x	946339	857856	0	857856	184101	4.162	77.112	17953	25.054	245.918	0	184101	17893	14365	1275641	11474	0.0089947
CCAP17	Caribbean	Cayos Cochinos, Honduras	910	x	x	1010864	928788	0	928788	207193	3.948	66.203	20130	22.734	211.431	0	207193	20061	16112	1430732	13018	0.0090988
CCAP30	Caribbean	Cayos Cochinos, Honduras	1000	x	x	1176287	1067623	0	1067623	219627	4.315	60.21	26139	21.89	173.479	0	219627	26035	21747	1931612	17439	0.0090282
CCAP31	Caribbean	Cayos Cochinos, Honduras	1164	1787	3707	2543919	2316219	0	2316219	346889	5.641	132.403	52789	26.779	338.614	0	346889	52679	39133	3475763	30444	0.0087589
CCAP33	Caribbean	Cayos Cochinos, Honduras	x	x	x	951607	858595	0	858595	189296	3.947	85.535	16951	25.225	284.935	0	189296	16904	13231	1174883	10290	0.0087583
CUAP3	Caribbean	Curacao	1161	x	x	3151270	2878976	0	2878976	364779	6.981	126.895	94148	21.23	249.217	0	364779	93971	82627	7344775	57461	0.0078234
CUAP37	Caribbean	Curacao	868	x	x	1443107	1324724	0	1324724	242712	4.937	92.59	34139	21.615	246.195	0	242712	34052	28271	2510186	23520	0.0093698
CUAP38	Caribbean	Curacao	877	x	x	1290649	1192915	0	1192915	230258	4.637	70.105	31375	19.896	189.167	0	230258	31271	25714	2283297	21868	0.0095774
CUAP39	Caribbean	Curacao	1031	x	x	1499193	1399582	0	1399582	237465	5.223	72.299	39489	20.188	176.502	0	237465	39366	33393	2966170	26717	0.0090072
CUAP4	Caribbean	Curacao	1162	x	x	4202971	3872679	0	3872679	388538	8.766	209.925	114509	25.201	386.188	0	388538	114347	102402	9107193	66292	0.0072791
CUAP40	Caribbean	Curacao	598	x	x	1057859	969896	0	969896	228458	3.849	52.474	21837	21.015	168.71	0	228458	21763	17357	1540741	14881	0.0096583
CUAP5	Caribbean	Curacao	821	x	x	1500510	1379069	0	1379069	248205	4.966	116.863	35613	21.345	307.985	0	248205	35537	29420	2612230	23835	0.0091244
CUAP6	Caribbean	Curacao	653	x	x	1490149	1359793	0	1359793	252194	4.755	119.808	32386	22.597	333.76	0	252194	32327	26530	2355786	21247	0.0090191
CUAP7	Caribbean	Curacao	675	1397	2590	2309918	2089013	0	2089013	325144	5.581	108.689	58293	21.487	256.073	0	325144	58179	48925	4345875	34858	0.0080209
CUAP8	Caribbean	Curacao	x	x	x	656682	590178	0	590178	190424	2.737	49.425	6680	31.289	262.215	0	190424	6650	4165	369361	3525	0.0095435
FTAP2	Caribbean	Ft. Lauderdale, FL, USA	1106	x	x	2161292	2032170	0	2032170	259281	6.913	150.187	53074	25.726	331.269	0	259281	52960	46173	4104503	34853	0.0084914
FTAP3	Caribbean	Ft. Lauderdale, FL, USA	863	1497	2788	1808815	1699512	0	1699512	196252	8.011	153.262	25391	48.038	423.91	0	196252	25186	20711	1839879	15016	0.0081614
FTAP4	Caribbean	Ft. Lauderdale, FL, USA	1051	1877	3838	2057085	1926178	0	1926178	305109	5.474	150.289	48731	23.532	375.525	0	305109	48653	41522	3689429	33083	0.008967
FTAP7	Caribbean	Ft. Lauderdale, FL, USA	998	x	x	1484590	1397393	0	1397393	231414	5.442	122.517	38112	22.564	301.297	0	231414	38036	32483	2886260	26491	0.0091783
FTAP77	Caribbean	Ft. Lauderdale, FL, USA	919	x	x	1095724	1027611	0	1027611	216291	4.265	84.459	22985	23.248	258.273	0	216291	22919	18582	1649961	16658	0.010096
FTAP78	Caribbean	Ft. Lauderdale, FL, USA	1078	x	x	1470568	1384818	0	1384818	232403	5.316	142.64	35591	23.57	363.94	0	232403	35528	30159	2679846	24833	0.0092666
FTAP8	Caribbean	Ft. Lauderdale, FL, USA	1048	x	x	830008	778523	0	778523	181107	3.839	75.496	15546	24.79	256.711	0	181107	15499	12094	1074060	11937	0.0111139
FTAP80	Caribbean	Ft. Lauderdale, FL, USA	1110	x	x	1533190	1442157	0	1442157	232386	5.479	90.599	39381	21.888	219.319	0	232386	39261	33610	2986356	27557	0.0092276
FTAP81	Caribbean	Ft. Lauderdale, FL, USA	1118	x	x	1554296	1471715	0	1471715	229053	5.776	115.656	41446	22.942	271.211	0	229053	41348	36178	3215790	29809	0.0092696
FTAP9	Caribbean	Ft. Lauderdale, FL, USA	1094	x	x	1460650	1380697	0	1380697	231577	5.39	108.022	37184	22.723	268.889	0	231577	37091	31564	2804616	26642	0.0094993
LKAP20	Caribbean	Lower Keys, FL, USA	1118	x	x	1639264	1556951	0	1556951	206073	6.8	102.015	49499	21.968	207.404	0	206073	49348	44053	3916676	32128	0.0082029
LKAP21	Caribbean	Lower Keys, FL, USA	953	x	x	1106964	1047064	0	1047064	178309	5.356	72.563	32423	20.072	169.356	0	178309	32313	27594	2451767	21361	0.0087125
LKAP32	Caribbean	Lower Keys, FL, USA	1078	1942	4125	3035447	2890522	0	2890522	230335	11.411	310.579	66394	34.727	577.815	0	230335	66297	59863	5325175	39594	0.0074352
LKAP37	Caribbean	Lower Keys, FL, USA	998	x	x	1628293	1543706	0	1543706	181544	7.801	100.515	47415	23.945	195.767	0	181544	47253	42609	3788876	28331	0.0074774
LKAP38	Caribbean	Lower Keys, FL, USA	1018	x	x	1173622	1113359	0	1113359	163171	6.253	129.325	31564	23.571	293.391	0	163171	31486	27620	2454976	20700	0.0084319
LKAP45	Caribbean	Lower Keys, FL, USA	1076	x	x	1356635	1288093	0	1288093	168159	6.962	137.658	39221	22.882	284.443	0	168159	39132	34939	3106056	27147	0.00874
LKAP48	Caribbean	Lower Keys, FL, USA	1076	x	x	1424632	1337693	0	1337693	256071	4.689	103.937	31669	24.159	294.796	0	256071	31591	26497	2354004	22566	0.0095862
LKAP49	Caribbean	Lower Keys, FL, USA	1105	2042	4378	2731008	2478924	0	2478924	332020	6.409	170.809	70300	23.116	370.719	0	332020	70193	62183	5526887	45425	0.0082189
LKAP55	Caribbean	Lower Keys, FL, USA	1169	x	x	2836655	2577546	0	2577546	303991	7.492	157.814	79744	22.983	307.586	0	303991	79611	71580	6362484	52749	0.0082906
LKAP56	Caribbean	Lower Keys, FL, USA	1135	x	x	1853967	1682721	0	1682721	262647	5.657	110.22	49598	20.975	253.047	0	262647	49484	42496	3775297	32817	0.0086926
MKAP10	Caribbean	Middle Keys, FL, USA	1035	x	x	1385134	1308797	0	1308797	199820	5.913	95.562	37187	22.173	220.761	0	199820	37074	32085	2851060	24855	0.0087178
MKAP11	Caribbean	Middle Keys, FL, USA	1076	1846	3827	1569259	1485176	0	1485176	224707	5.84	147.522	41169	22.638	344.136	0	224707	41099	34271	3044838	27283	0.0089604
MKAP12	Caribbean	Middle Keys, FL, USA	1055	1839	3604	1526664	1436520	0	1436520	233587	5.426	124.979	36554	23.586	315.294	0	233587	36478	31118	2765020	26049	0.0094209
MKAP13	Caribbean	Middle Keys, FL, USA	1073	x	x	1161506	1100405	0	1100405	184214	5.436	96.015	28570	23.98	242.946	0	184214	28483	24370	2165648	19440	0.0089765
MKAP14	Caribbean	Middle Keys, FL, USA	1050	x	x	2043762	1942149	0	1942149	221911	7.993	108.537	59053	24.875	209.462	0	221911	58855	53598	4767056	37757	0.0079204
MXAP2	Caribbean	Mahauhal, Mexico	1160	1982	4105	2232720	2005587	0	2005587	264386	6.607	152.784	45841	28.96	366.082	0	264386	45743	39031	3468663	27177	0.007835
MXAP3	Caribbean	Mahauhal, Mexico	1170	x	x	2154719	1957244	0	1957244	329840	5.012	92.603	46635	24.32	245.368	0	329840	46505	35317	3136350	21684	0.0069138
MXAP4	Caribbean	Mahauhal, Mexico	891	x	x	992479	887192	0	887192	192705	4.138	81.45	18923	24.896	258.971	0	192705	18867	15242	1353512	12135	0.0089656
MXAP41	Caribbean	Mahauhal, Mexico	x	x	x	594735	537289	0	537289	146927	3.19	37.046	8780	25.331	149.735	0	146927	8733	6312	560101	5117	0.0091359
MXAP42	Caribbean	Mahauhal, Mexico	1083	x	x	1315946	1191259	0	1191259	214762	4.978	83.949	30240	23.229	222.824	0	214762	30135	25529	2267696	20049	0.0088411
MXAP43	Caribbean	Mahauhal, Mexico	795	x	x	949524	863747	0	863747	177432	4.238	87.27	18474	23.668	269.646	0	177432	18423	14859	1319247	11948	0.0090567
MXAP44	Caribbean	Mahauhal, Mexico	1042	x	x	1698092	1531358	0	1531358	233032	5.781	174.677	35240	27.523	448.554	0	233032	35189	29624	2632249	21485	0.0081622
MXAP45	Caribbean	Mahauhal, Mexico	640	x	x	987926	893728	0	893728	203237	3.816	80.55	17602	24.691	272.802	0	203237	17558	13714	1217529	10965	0.0090059
MXAP6	Caribbean	Mahauhal, Mexico	x	x	x	682331	617973	0	617973	149765	3.653	70.736	10988	26.399	260.036	0	149765	10954	8461	751098	6908	0.0091972
MXAP7	Caribbean	Mahauhal, Mexico	1105	x	x	1494109	1343627	0	1343627	213990	5.574	107.265	34352	24.551	266.898	0	213990	34260	29767	2644838	22241	0.0084092
PAAP1	Caribbean	Bocas del Toro, Panama	1075	1937	4065	3527132	3138217	0	3138217	373583	7.133	237.029	69534	29.878	548.823	0	373583	69454	59411	5279029	38149	0.0072265
PAAP2	Caribbean	Bocas del Toro, Panama	1024	x	x	5779029	5256922	0	5256922	398935	11.667	455.872	103019	40.12	896.477	0	398935	102922	92960	8267668	57630	0.0069705
PAAP23	Caribbean	Bocas del Toro, Panama	927	x	x	1238926	1118305	0	1118305	230528	4.255	89.171	24022	23.995	275.416	0	230528	23957	19187	1703260	14690	0.0086246
PAAP24	Caribbean	Bocas del Toro, Panama	1088	x	x	2002769	1829825	0	1829825	226985	7.066	114.415	51391	24.255	239.646	0	226985	51244	44967	3996761	29709	0.0074333
PAAP25	Caribbean	Bocas del Toro, Panama	1056	x	x	8328377	7520761	0	7520761	545194	11.8	378.421	134695	42.625	760.502	0	545194	134513	121203	10782022	74138	0.0068761
PAAP26	Caribbean	Bocas del Toro, Panama	1172	x	x	2569393	2346517	0	2346517	282776	7.381	166.073	65480	25.557	344.484	0	282776	65341	58568	5206606	40799	0.007836
PAAP27	Caribbean	Bocas del Toro, Panama	1156	x	x	3112059	2875284	0	2875284	263162	9.571	216.714	76675	28.262	400.866	0	263162	76551	68843	6122227	41468	0.0067734
PAAP28	Caribbean	Bocas del Toro, Panama	1131	x	x	1884641	1701759	0	1701759	282265	5.276	73.161	49261	20.889	174.255	0	282265	49093	41786	3712304	29619	0.0079786
PAAP3	Caribbean	Bocas del Toro, Panama	x	x	x	649827	591898	0	591898	129865	4.17	93.112	11104	26.307	317.551	0	129865	11078	8603	763340	6965	0.0091244
PAAP5	Caribbean	Bocas del Toro, Panama	914	x	x	1111335	1016926	0	1016926	207497	4.342	70.259	23590	22.306	207.46	0	207497	23510	19083	1694499	14845	0.0087607
PAAP6	Caribbean	Bocas del Toro, Panama	908	x	x	1053997	958753	0	958753	176036	4.883	52.655	27340	20.143	132.53	0	176036	27253	23612	2097829	17447	0.0083167
SANAP1	Caribbean	San Salvador, Bahamas	862	x	x	1176574	1053396	0	1053396	235045	3.934	72.623	22175	22.758	235.572	0	235045	22118	17769	1577171	14828	0.0094016
SANAP2	Caribbean	San Salvador, Bahamas	964	x	x	1245217	1128841	0	1128841	236059	4.217	76.574	25473	22.57	232.26	0	236059	25407	20789	1845951	17572	0.0095192
SANAP23	Caribbean	San Salvador, Bahamas	772	x	x	1296069	1174854	0	1174854	215372	4.684	127.954	27430	23.69	357.944	0	215372	27384	23064	2048722	18031	0.0088011
SANAP24	Caribbean	San Salvador, Bahamas	1164	x	x	3469187	3163178	0	3163178	325316	8.552	157.247	85537	27.691	305.842	0	325316	85368	75849	6746095	43199	0.0064036
SANAP25	Caribbean	San Salvador, Bahamas	1110	x	x	2552027	2313002	0	2313002	290293	6.95	158.842	69770	22.497	323.502	0	290293	69660	61418	5459922	43250	0.0079214
SANAP26	Caribbean	San Salvador, Bahamas	1051	x	x	1761861	1597591	0	1597591	276252	5.047	124.676	38421	23.949	333.67	0	276252	38359	32164	2856897	25775	0.009022
SANAP27	Caribbean	San Salvador, Bahamas	1081	x	x	1748501	1593072	0	1593072	230876	6.209	105.592	51558	20.561	222.832	0	230876	51419	45281	4023234	35007	0.0087012
SANAP3	Caribbean	San Salvador, Bahamas	x	x	x	198726	172748	0	172748	76935	1.994	17.579	1354	35.921	127.866	0	76935	1342	718	63695	493	0.00774
SANAP5	Caribbean	San Salvador, Bahamas	x	x	x	853002	769127	0	769127	203370	3.31	69.703	12226	26.295	283.249	0	203370	12198	8834	783926	7326	0.0093453
SANAP6	Caribbean	San Salvador, Bahamas	x	x	x	897394	804668	0	804668	208201	3.304	62.01	13720	24.019	240.561	0	208201	13687	10321	915918	8673	0.0094692
STAP10	Caribbean	St. Thomas, US Virgin Islands	1136	x	x	4114777	3876228	0	3876228	362019	9.514	214.897	93395	31.703	422.3	0	362019	93244	84122	7482146	58500	0.0078186
STAP25	Caribbean	St. Thomas, US Virgin Islands	1104	x	x	1792470	1685503	0	1685503	293738	5.11	70.731	48428	20.564	173.343	0	293738	48298	41767	3711354	33591	0.0090509
STAP26	Caribbean	St. Thomas, US Virgin Islands	x	x	x	599871	566960	0	566960	158729	3.311	48.832	9328	26.038	200.002	0	158729	9279	6740	598229	6032	0.0100831
STAP27	Caribbean	St. Thomas, US Virgin Islands	892	x	x	1798704	1611787	0	1611787	284338	4.998	97.094	38493	24.687	263.015	0	284338	38403	32385	2877255	23711	0.0082408
STAP28	Caribbean	St. Thomas, US Virgin Islands	1087	x	x	1875547	1709969	0	1709969	262078	5.635	155.128	42826	24.209	383.201	0	262078	42767	36669	3258187	28073	0.0086161
STAP29	Caribbean	St. Thomas, US Virgin Islands	x	x	x	419633	378884	0	378884	131202	2.651	36.871	4426	31.787	198.461	0	131202	4399	2765	245343	2340	0.0095377
STAP6	Caribbean	St. Thomas, US Virgin Islands	1079	x	x	1385395	1313456	0	1313456	235933	5.08	108.388	34471	23.024	282.875	0	235933	34387	29199	2594233	23642	0.0091133
STAP7	Caribbean	St. Thomas, US Virgin Islands	739	x	x	920680	866619	0	866619	211760	3.717	53.508	18321	22.335	180.813	0	211760	18245	14377	1276545	12801	0.0100278
STAP8	Caribbean	St. Thomas, US Virgin Islands	1134	x	x	1842244	1735503	0	1735503	280423	5.639	93.905	50196	22.497	221.151	0	280423	50051	43833	3895820	34654	0.0088952
STAP9	Caribbean	St. Thomas, US Virgin Islands	1168	1986	4254	2614440	2468607	0	2468607	318821	6.994	148.571	69093	25.182	318.472	0	318821	68973	61223	5443314	44770	0.0082248
UKAP4	Caribbean	Upper Keys, FL, USA	938	x	x	1067570	1003172	0	1003172	205243	4.313	76.54	22811	22.778	228.718	0	205243	22741	18654	1656519	16499	0.00996
UKAP5	Caribbean	Upper Keys, FL, USA	1025	x	x	1342687	1266833	0	1266833	235489	4.752	77.908	33446	20.829	205.965	0	235489	33333	27925	2480575	23341	0.0094095
UKAP59	Caribbean	Upper Keys, FL, USA	1131	1904	4001	1925374	1815107	0	1815107	303851	5.314	105.131	51641	21.466	254.377	0	303851	51518	44282	3935220	34930	0.0088763
UKAP6	Caribbean	Upper Keys, FL, USA	1154	1999	4288	2470014	2346833	0	2346833	324333	6.376	162.726	69156	22.651	351.913	0	324333	69036	60920	5416099	45921	0.0084786
UKAP60	Caribbean	Upper Keys, FL, USA	863	x	x	1691469	1595324	0	1595324	219417	6.551	131.321	47372	22.205	282.054	0	219417	47278	41636	3700710	29749	0.0080387
UKAP62	Caribbean	Upper Keys, FL, USA	753	x	x	907018	859010	0	859010	171965	4.454	87.805	19998	22.297	256.749	0	171965	19941	16203	1439057	14643	0.0101754
UKAP65	Caribbean	Upper Keys, FL, USA	x	x	x	504630	474517	0	474517	142174	2.968	54.858	5556	31.477	275.909	0	142174	5540	3567	316530	3170	0.0100148
UKAP67	Caribbean	Upper Keys, FL, USA	1158	x	x	1926478	1823292	0	1823292	261086	6.286	137.122	53895	22.575	301.234	0	261086	53786	47375	4210845	36651	0.008704
UKAP69	Caribbean	Upper Keys, FL, USA	1082	x	x	1380280	1308958	0	1308958	222689	5.14	69.359	36039	20.709	171.536	0	222689	35913	30705	2728208	26083	0.0095605
UTAP10	Caribbean	Utila, Honduras	1151	x	x	1610957	1477554	0	1477554	235337	5.475	103.459	38392	23.692	255.353	0	235337	38294	33094	2940925	24267	0.0082515
UTAP11	Caribbean	Utila, Honduras	865	x	x	929353	842008	0	842008	179128	4.109	67.163	19197	23.002	204.147	0	179128	19122	15326	1361153	11341	0.0083319
UTAP13	Caribbean	Utila, Honduras	1121	x	x	1465417	1333727	0	1333727	225219	5.236	109.595	33739	24.45	282.371	0	225219	33657	28595	2540955	20413	0.0080336
UTAP24	Caribbean	Utila, Honduras	1148	x	x	1555724	1418500	0	1418500	233365	5.275	106.232	34709	24.614	274.638	0	233365	34619	29646	2634536	22134	0.0084015
UTAP26	Caribbean	Utila, Honduras	938	x	x	1569759	1412178	0	1412178	249877	5.022	115.843	33849	25.005	313.993	0	249877	33781	28766	2555852	21682	0.0084833
UTAP27	Caribbean	Utila, Honduras	x	x	x	590595	533321	0	533321	159298	2.913	51.553	6651	30.412	250.671	0	159298	6621	4468	396400	3718	0.0093794
UTAP28	Caribbean	Utila, Honduras	1106	x	x	2184154	1970880	0	1970880	316767	5.504	125.491	52228	22.922	308.445	0	316767	52126	43837	3893790	32277	0.0082894
UTAP29	Caribbean	Utila, Honduras	1055	x	x	1455140	1314062	0	1314062	250652	4.594	55.386	34227	20.666	148.836	0	250652	34113	28548	2535170	22425	0.0088456
UTAP30	Caribbean	Utila, Honduras	1123	x	x	1871113	1706019	0	1706019	272349	5.429	86.773	47980	21.126	205.986	0	272349	47843	40354	3584555	29672	0.0082777
UTAP9	Caribbean	Utila, Honduras	1155	x	x	1771114	1620299	0	1620299	249501	5.73	153.622	39598	26.423	384.94	0	249501	39520	34046	3025992	24645	0.0081444
2_FTAP79	Florida	Ft. Lauderdale, FL, USA	1048	1856	3779	1684423	1531486	0	1531486	256025	5.249	87.972	45302	20.109	208.466	0	256025	45173	38807	3447807	31303	0.0090791
2_LKAP22	Florida	Lower Keys, FL, USA	1119	2064	4519	3936666	3610799	0	3610799	342890	9.202	138.487	92157	29.746	266.039	0	342890	91943	84154	7486794	51260	0.0068467
2_LKAP23	Florida	Lower Keys, FL, USA	1121	2008	4275	2039247	1850735	0	1850735	261185	6.256	105.79	58404	21.004	223.071	0	261185	58270	51897	4612740	36340	0.0078782
2_LKAP25	Florida	Lower Keys, FL, USA	1122	1965	4192	2212476	2022474	0	2022474	305176	5.957	124.843	61609	22.122	277.25	0	305176	61493	52666	4680529	32684	0.006983
2_LKAP27	Florida	Lower Keys, FL, USA	1110	2050	4396	2236711	2051489	0	2051489	282709	6.441	99.655	63672	22.027	209.224	0	282709	63500	57029	5069636	39637	0.0078185
2_LKAP36	Florida	Lower Keys, FL, USA	525	1159	2183	1120492	1014555	0	1014555	219699	4.065	59.56	22976	21.096	183.243	0	219699	22893	18282	1622849	13341	0.0082207
2_LKAP39	Florida	Lower Keys, FL, USA	940	1733	3503	1732327	1569571	0	1569571	301438	4.673	78.136	44385	19.637	202.949	0	301438	44261	37316	3313765	30668	0.0092547
2_LKAP40	Florida	Lower Keys, FL, USA	865	1714	3352	1513284	1348993	0	1348993	261988	4.538	68.042	37859	19.197	178.251	0	261988	37751	31594	2805514	22395	0.0079825
2_LKAP41	Florida	Lower Keys, FL, USA	1122	2057	4454	3357319	3069523	0	3069523	339708	7.83	212.487	88574	24.363	415.681	0	339708	88467	79584	7075544	53328	0.0075369
2_LKAP42	Florida	Lower Keys, FL, USA	678	1443	2624	1168881	1077301	0	1077301	223955	4.243	66.903	25918	20.663	195.844	0	223955	25843	21244	1886255	16119	0.0085455
2_MKAP15	Florida	Middle Keys, FL, USA	967	1765	3458	1314657	1190560	0	1190560	236050	4.381	61.463	30320	20.006	170.632	0	236050	30225	25212	2238652	22926	0.010241
2_UKAP58	Florida	Upper Keys, FL, USA	1126	1875	3903	1929282	1777052	0	1777052	243194	6.509	108.641	55897	21.547	225.943	0	243194	55737	48743	4332514	36606	0.0084491
2_UKAP64	Florida	Upper Keys, FL, USA	1134	2063	4552	4255224	3859316	0	3859316	378551	8.851	229.268	101949	28.099	441.209	0	378551	101804	92309	8210074	62265	0.007584
BDAP12	Bermuda	Bermuda	1106	2054	4372	2134385	2004114	0	2004114	288825	6.295	223.817	54236	25.116	516.065	0	288825	54172	48433	4305348	28554	0.0066322
BDAP13	Bermuda	Bermuda	1104	2100	4609	3221451	3029496	0	3029496	344337	7.907	199.304	85134	26.245	400.262	0	344337	85001	77104	6856539	43687	0.0063716
BDAP14	Bermuda	Bermuda	1121	2040	4392	1877758	1765347	0	1765347	273497	5.806	98.782	55397	20.644	218.837	0	273497	55245	49205	4373468	29268	0.0066922
BDAP15	Bermuda	Bermuda	1107	2051	4468	2020912	1902083	0	1902083	266369	6.518	125.449	59382	22.531	265.058	0	266369	59242	53701	4774341	31038	0.006501
BDAP18	Bermuda	Bermuda	1147	2100	4619	2935973	2766564	0	2766564	313386	7.857	153.599	81290	24.76	300.935	0	313386	81119	74221	6600113	41797	0.0063328
BDAP19	Bermuda	Bermuda	1113	2042	4400	1980188	1855096	0	1855096	283730	5.915	127.49	57238	21.556	283.293	0	283730	57119	50804	4515588	30183	0.0066842
BDAP22	Bermuda	Bermuda	1139	2078	4552	2378035	2248456	0	2248456	290361	6.97	110.115	67133	23.932	228.174	0	290361	66967	61022	5426012	35034	0.0064567
BDAP27	Bermuda	Bermuda	905	1616	3353	1186828	1115129	0	1115129	226550	4.467	68.155	30402	20.642	185.2	0	226550	30295	25181	2236390	14870	0.0066491
BDAP28	Bermuda	Bermuda	1084	2098	4621	3997199	3772487	0	3772487	380684	9.008	266.009	93740	31.228	535.446	0	380684	93619	85462	7601438	47121	0.006199
BDAP29	Bermuda	Bermuda	1106	2058	4450	1843253	1734666	0	1734666	260454	6.032	129.219	51880	22.413	288.935	0	260454	51772	46470	4130738	27656	0.0066952
BDAP30	Bermuda	Bermuda	1109	2031	4409	1837167	1736607	0	1736607	271000	5.904	136.965	50264	23.369	317.425	0	271000	50160	44787	3981301	26844	0.0067425
BDAP31	Bermuda	Bermuda	1068	2101	4622	4544454	4271395	0	4271395	421645	9.046	208.755	102741	31.706	422.091	0	421645	102558	93212	8290466	50591	0.0061023
BDAP33	Bermuda	Bermuda	1040	1958	3942	1553937	1465145	0	1465145	267566	4.984	106.656	38260	23.403	281.328	0	267566	38173	33257	2955577	20916	0.0070768
BDAP34	Bermuda	Bermuda	1104	2052	4330	1983186	1860123	0	1860123	277720	6.007	138.226	52178	23.259	318.307	0	277720	52079	46476	4130507	28373	0.0068691
BDAP35	Bermuda	Bermuda	1105	2047	4380	1714354	1617877	0	1617877	248056	5.855	98.171	46107	22.983	226.895	0	248056	45980	40917	3637241	24008	0.0066006
CUPY11	Periclimenes yucatanicus-outgroup	Curacao	x	714	x	3070482	2749394	0	2749394	238384	8.962	86.089	70173	25.257	157.465	0	238384	69977	57036	5070784	35571	0.0070149
CUPY21	Periclimenes yucatanicus-outgroup	Curacao	x	822	x	5220439	4674182	0	4674182	262933	13.646	154.701	95595	33.585	255.337	0	262933	95332	80619	7168144	53165	0.0074168
